# Targeted blocking of gene splicing can dysregulate intron-embedded microRNAs

**DOI:** 10.1101/2024.12.04.626772

**Authors:** Md Hasan Ali, Wojciech Kwiatkowski, Piotr Kopeć, Naveen Nedunchezhian, Sebastian Pęcherz, Natalia Kowalewska, Barbara Gnutti, Dario Finazzi, Savani Anbalagan

## Abstract

ASOs (antisense oligonucleotides) are a promising therapeutic approach for suppression, induction of gene expression or the correction of aberrant splicing. Addressing whether ASOs targeting genes embedded with intronic noncoding RNAs (ncRNAs) affect the expression and function of intronic ncRNAs is of importance to the success of ASOs in clinical trials. While studying the development of the zebrafish posterior pituitary (neurohypophysis), an important neuroendocrine interface, we observed that an ASO targeting the splice site, in contrast to the one targeting the translation site of the gene *slit3*, disrupts neurohypophyseal axonal morphogenesis. In addition to altered *slit3* splicing, we also observed an increase in the expression of *slit3* and *slit3* intron-embedded primary *mir218a-*1 transcripts. The ASO-induced phenotype was not observed when mature *mir218a-1* was blocked by an ASO or in *mir218a-1*^-/-^ mutants. In addition, we also found that previously reported phenotypes due to ASOs targeting the splice site of *pank2* and *dnm2a* were partially rescued when the mature *mir103* and *mir199-5p* embedded in their introns, respectively, were blocked by ASOs. Our observation that ASOs targeting splice sites can affect intronic microRNA expression and function warrants further validation for other classes of ncRNAs. In addition, the idiosyncratic phenotypes when using translation and splice-blocking ASOs can be potentially used as a marker to identify the role of intronic ncRNAs.
