## Supplemental files: Fig S1-S2, Table S1-S6, Video S1-S2. for "Targeted blocking of gene splicing can dysregulate intron-embedded microRNAs": Table S2.xlsx

### Sheet: GOPROCESS
GO Term	Description	P-value	FDR q-value	Enrichment	N	B	n	b	Genes
GO:0015937	coenzyme A biosynthetic process	2.21E-6	1.89E-2	107.45	13754	8	48	3	[pank1a - pantothenate kinase 1a, pank1b - pantothenate kinase 1b, pank2 - pantothenate kinase 2]
GO:0015936	coenzyme A metabolic process	4.71E-6	2.01E-2	85.96	13754	10	48	3	[pank1a - pantothenate kinase 1a, pank1b - pantothenate kinase 1b, pank2 - pantothenate kinase 2]
GO:0048562	embryonic organ morphogenesis	3.11E-5	8.86E-2	13.64	13754	105	48	5	[col27a1b - collagen, type xxvii, alpha 1b, hoxb3a - homeo box b3a, col27a1a - collagen, type xxvii, alpha 1a, hoxc3a - homeo box c3a, hoxd3a - homeo box d3a]
GO:0060402	calcium ion transport into cytosol	8.69E-5	1.86E-1	34.38	13754	25	48	3	[trpm1a - transient receptor potential cation channel, subfamily m, member 1a, trpm1b - transient receptor potential cation channel, subfamily m, member 1b, htr2cl1 - 5-hydroxytryptamine (serotonin) receptor 2c, g protein-coupled-like 1]
GO:0007275	multicellular organism development	9.1E-5	1.56E-1	4.25	13754	675	48	10	[col27a1b - collagen, type xxvii, alpha 1b, epha6 - eph receptor a6, hoxb3a - homeo box b3a, myf5 - myogenic factor 5, col27a1a - collagen, type xxvii, alpha 1a, hoxb1b - homeo box b1b, slit2 - slit (drosophila) homolog 2, hoxd3a - homeo box d3a, hoxc3a - homeo box c3a, slit3 - slit (drosophila) homolog 3]
GO:0051262	protein tetramerization	9.8E-5	1.4E-1	33.06	13754	26	48	3	[trpm1a - transient receptor potential cation channel, subfamily m, member 1a, trpm1b - transient receptor potential cation channel, subfamily m, member 1b, trpm3 - transient receptor potential cation channel, subfamily m, member 3]
GO:0033866	nucleoside bisphosphate biosynthetic process	1.52E-4	1.85E-1	28.65	13754	30	48	3	[pank1a - pantothenate kinase 1a, pank1b - pantothenate kinase 1b, pank2 - pantothenate kinase 2]
GO:0034030	ribonucleoside bisphosphate biosynthetic process	1.52E-4	1.62E-1	28.65	13754	30	48	3	[pank1a - pantothenate kinase 1a, pank1b - pantothenate kinase 1b, pank2 - pantothenate kinase 2]
GO:0034033	purine nucleoside bisphosphate biosynthetic process	1.52E-4	1.44E-1	28.65	13754	30	48	3	[pank1a - pantothenate kinase 1a, pank1b - pantothenate kinase 1b, pank2 - pantothenate kinase 2]
GO:0060401	cytosolic calcium ion transport	1.67E-4	1.43E-1	27.73	13754	31	48	3	[trpm1a - transient receptor potential cation channel, subfamily m, member 1a, trpm1b - transient receptor potential cation channel, subfamily m, member 1b, htr2cl1 - 5-hydroxytryptamine (serotonin) receptor 2c, g protein-coupled-like 1]
GO:0007204	positive regulation of cytosolic calcium ion concentration	1.7E-4	1.32E-1	14.33	13754	80	48	4	[trpm1a - transient receptor potential cation channel, subfamily m, member 1a, trpm1b - transient receptor potential cation channel, subfamily m, member 1b, calcr - calcitonin receptor, htr2cl1 - 5-hydroxytryptamine (serotonin) receptor 2c, g protein-coupled-like 1]
GO:0051480	regulation of cytosolic calcium ion concentration	4E-4	2.85E-1	11.46	13754	100	48	4	[trpm1a - transient receptor potential cation channel, subfamily m, member 1a, trpm1b - transient receptor potential cation channel, subfamily m, member 1b, calcr - calcitonin receptor, htr2cl1 - 5-hydroxytryptamine (serotonin) receptor 2c, g protein-coupled-like 1]
GO:0048570	notochord morphogenesis	9.08E-4	5.97E-1	44.08	13754	13	48	2	[col27a1b - collagen, type xxvii, alpha 1b, col27a1a - collagen, type xxvii, alpha 1a]
GO:0033875	ribonucleoside bisphosphate metabolic process	9.71E-4	5.93E-1	15.35	13754	56	48	3	[pank1a - pantothenate kinase 1a, pank1b - pantothenate kinase 1b, pank2 - pantothenate kinase 2]
GO:0033865	nucleoside bisphosphate metabolic process	9.71E-4	5.53E-1	15.35	13754	56	48	3	[pank1a - pantothenate kinase 1a, pank1b - pantothenate kinase 1b, pank2 - pantothenate kinase 2]
GO:0034032	purine nucleoside bisphosphate metabolic process	9.71E-4	5.19E-1	15.35	13754	56	48	3	[pank1a - pantothenate kinase 1a, pank1b - pantothenate kinase 1b, pank2 - pantothenate kinase 2]

### Sheet: GOFUNCTION
GO Term	Description	P-value	FDR q-value	Enrichment	N	B	n	b	Genes
GO:0008420	RNA polymerase II CTD heptapeptide repeat phosphatase activity	4.53e-09	1.44e-05	163.74	13754	7	48	4	[ctdsp2 - ctd (carboxy-terminal domain, rna polymerase ii, polypeptide a) small phosphatase 2, ctdsplb - ctd (carboxy-terminal domain, rna polymerase ii, polypeptide a) small phosphatase-like b, ctdsp1 - ctd (carboxy-terminal domain, rna polymerase ii, polypeptide a) small phosphatase 1, ctdspla - ctd (carboxy-terminal domain, rna polymerase ii, polypeptide a) small phosphatase-like a]
GO:0004594	pantothenate kinase activity	1.59e-07	0.000253	214.91	13754	4	48	3	[pank1a - pantothenate kinase 1a, pank1b - pantothenate kinase 1b, pank2 - pantothenate kinase 2]
GO:0004721	phosphoprotein phosphatase activity	8.44e-07	0.000895	13.28	13754	151	48	7	[ctdsp2 - ctd (carboxy-terminal domain, rna polymerase ii, polypeptide a) small phosphatase 2, ctdsplb - ctd (carboxy-terminal domain, rna polymerase ii, polypeptide a) small phosphatase-like b, ctdspla - ctd (carboxy-terminal domain, rna polymerase ii, polypeptide a) small phosphatase-like a, ctdsp1 - ctd (carboxy-terminal domain, rna polymerase ii, polypeptide a) small phosphatase 1, ptprna - p…
GO:0016791	phosphatase activity	7.12e-06	0.00566	9.64	13754	208	48	7	[ctdsp2 - ctd (carboxy-terminal domain, rna polymerase ii, polypeptide a) small phosphatase 2, ctdsplb - ctd (carboxy-terminal domain, rna polymerase ii, polypeptide a) small phosphatase-like b, ctdspla - ctd (carboxy-terminal domain, rna polymerase ii, polypeptide a) small phosphatase-like a, ctdsp1 - ctd (carboxy-terminal domain, rna polymerase ii, polypeptide a) small phosphatase 1, ptprna - p…
GO:0004722	protein serine/threonine phosphatase activity	3.91e-05	0.0249	20.84	13754	55	48	4	[ctdsp2 - ctd (carboxy-terminal domain, rna polymerase ii, polypeptide a) small phosphatase 2, ctdsplb - ctd (carboxy-terminal domain, rna polymerase ii, polypeptide a) small phosphatase-like b, ctdsp1 - ctd (carboxy-terminal domain, rna polymerase ii, polypeptide a) small phosphatase 1, ctdspla - ctd (carboxy-terminal domain, rna polymerase ii, polypeptide a) small phosphatase-like a]
GO:0042578	phosphoric ester hydrolase activity	4.13e-05	0.0219	7.35	13754	273	48	7	[ctdsp2 - ctd (carboxy-terminal domain, rna polymerase ii, polypeptide a) small phosphatase 2, ctdsplb - ctd (carboxy-terminal domain, rna polymerase ii, polypeptide a) small phosphatase-like b, ctdspla - ctd (carboxy-terminal domain, rna polymerase ii, polypeptide a) small phosphatase-like a, ctdsp1 - ctd (carboxy-terminal domain, rna polymerase ii, polypeptide a) small phosphatase 1, ptprna - p…
GO:0016788	hydrolase activity, acting on ester bonds	0.000236	0.107	4.76	13754	482	48	8	[rcl1 - rna terminal phosphate cyclase-like 1, ctdsp2 - ctd (carboxy-terminal domain, rna polymerase ii, polypeptide a) small phosphatase 2, ctdsplb - ctd (carboxy-terminal domain, rna polymerase ii, polypeptide a) small phosphatase-like b, ctdspla - ctd (carboxy-terminal domain, rna polymerase ii, polypeptide a) small phosphatase-like a, ctdsp1 - ctd (carboxy-terminal domain, rna polymerase ii, …
GO:0048495	Roundabout binding	0.000423	0.168	63.68	13754	9	48	2	[slit2 - slit (drosophila) homolog 2, slit3 - slit (drosophila) homolog 3]

### Sheet: GOCOMPONENT
GO Term	Description	P-value	FDR q-value	Enrichment	N	B	n	b	Genes
GO:0030141	secretory granule	3.6E-4	4.77E-1	21.49	13754	40	48	3	[ptprna - protein tyrosine phosphatase, receptor type, na, ptprn2 - protein tyrosine phosphatase, receptor type, n polypeptide 2, ptprnb - protein tyrosine phosphatase, receptor type, nb]
GO:0030658	transport vesicle membrane	5.11E-4	3.38E-1	19.1	13754	45	48	3	[ptprna - protein tyrosine phosphatase, receptor type, na, ptprn2 - protein tyrosine phosphatase, receptor type, n polypeptide 2, ptprnb - protein tyrosine phosphatase, receptor type, nb]
