## Supplemental files: Fig S1-S2, Table S1-S6, Video S1-S2. for "Targeted blocking of gene splicing can dysregulate intron-embedded microRNAs": Table S3.xlsx

### Sheet: intronic_snrnas
	Intronic snRNA details									Host gene details
Host gene symbol							snRNA symbol	Gene ID						Gene symbol	Gene ID
ankar	NC_007120.7	cmsearch	gene	41072820	41072935	-	LOC137496521	137496521	U5 spliceosomal RNA	NC_007120.7	41045874	41078032	-	ankar	368636		ZFIN:ZDB-GENE-030616-533	description "ankyrin and armadillo repeat containing"	gbkey "Gene"	gene "ankar"	gene_biotype "protein_coding"	gene_synonym "si:busm1-211o13.9"	gene_synonym "si:busm1-72b14.8"	gene_synonym "si:dz211o13.9"	gene_synonym "si:dz72b14.8"	gene_synonym "zgc:136667"
cmasa	NC_007115.7	cmsearch	gene	14732983	14733123	+	LOC137494511	137494511	U4 spliceosomal RNA	NC_007115.7	14727027	14736597	+	cmasa	561018		ZFIN:ZDB-GENE-050420-277	description "cytidine monophosphate N-acetylneuraminic acid synthetase a"	gbkey "Gene"	gene "cmasa"	gene_biotype "protein_coding"	gene_synonym "cmas"	gene_synonym "cmas1"	gene_synonym "si:dkey-183c2.1"	gene_synonym "wu:fj16c12"	gene_synonym "zgc:136241"
esyt1b	NC_007117.7	cmsearch	gene	52304431	52304621	+	LOC137496035	137496035	U2 spliceosomal RNA	NC_007117.7	52262975	52339472	+	esyt1b	571083		ZFIN:ZDB-GENE-040724-209	description "extended synaptotagmin-like protein 1b"	gbkey "Gene"	gene "esyt1b"	gene_biotype "protein_coding"
gmeb1	NC_007130.7	cmsearch	gene	16068970	16069103	+	LOC137488581	137488581	U11 spliceosomal RNA	NC_007130.7	16063232	16087661	+	gmeb1	567701		ZFIN:ZDB-GENE-060503-35	description "glucocorticoid modulatory element binding protein 1"	gbkey "Gene"	gene "gmeb1"	gene_biotype "protein_coding"	gene_synonym "si:ch211-245h7.5"
LOC103910897	NC_007115.7	cmsearch	gene	64790879	64790981	+	LOC137495084	137495084	U6 spliceosomal RNA	NC_007115.7	64765377	65152776	+	LOC103910897	103910897			description "oocyte zinc finger protein XlCOF6-like"	gbkey "Gene"	gene "LOC103910897"	gene_biotype "protein_coding"
LOC103910897	NC_007115.7	cmsearch	gene	64794290	64794396	+	LOC137494994	137494994	U6 spliceosomal RNA	NC_007115.7	64765377	65152776	+	LOC103910897	103910897			description "oocyte zinc finger protein XlCOF6-like"	gbkey "Gene"	gene "LOC103910897"	gene_biotype "protein_coding"
LOC103910897	NC_007115.7	cmsearch	gene	64797748	64797854	+	LOC137494590	137494590	U6 spliceosomal RNA	NC_007115.7	64765377	65152776	+	LOC103910897	103910897			description "oocyte zinc finger protein XlCOF6-like"	gbkey "Gene"	gene "LOC103910897"	gene_biotype "protein_coding"
LOC103910897	NC_007115.7	cmsearch	gene	64798276	64798382	+	LOC137494592	137494592	U6 spliceosomal RNA	NC_007115.7	64765377	65152776	+	LOC103910897	103910897			description "oocyte zinc finger protein XlCOF6-like"	gbkey "Gene"	gene "LOC103910897"	gene_biotype "protein_coding"
LOC103910897	NC_007115.7	cmsearch	gene	64798806	64798912	+	LOC137494758	137494758	U6 spliceosomal RNA	NC_007115.7	64765377	65152776	+	LOC103910897	103910897			description "oocyte zinc finger protein XlCOF6-like"	gbkey "Gene"	gene "LOC103910897"	gene_biotype "protein_coding"
LOC103910897	NC_007115.7	cmsearch	gene	64799333	64799439	+	LOC137494760	137494760	U6 spliceosomal RNA	NC_007115.7	64765377	65152776	+	LOC103910897	103910897			description "oocyte zinc finger protein XlCOF6-like"	gbkey "Gene"	gene "LOC103910897"	gene_biotype "protein_coding"
LOC103910897	NC_007115.7	cmsearch	gene	64799863	64799969	+	LOC137494997	137494997	U6 spliceosomal RNA	NC_007115.7	64765377	65152776	+	LOC103910897	103910897			description "oocyte zinc finger protein XlCOF6-like"	gbkey "Gene"	gene "LOC103910897"	gene_biotype "protein_coding"
LOC103910897	NC_007115.7	cmsearch	gene	64800383	64800489	+	LOC137495072	137495072	U6 spliceosomal RNA	NC_007115.7	64765377	65152776	+	LOC103910897	103910897			description "oocyte zinc finger protein XlCOF6-like"	gbkey "Gene"	gene "LOC103910897"	gene_biotype "protein_coding"
LOC103910897	NC_007115.7	cmsearch	gene	64800910	64801016	+	LOC137495012	137495012	U6 spliceosomal RNA	NC_007115.7	64765377	65152776	+	LOC103910897	103910897			description "oocyte zinc finger protein XlCOF6-like"	gbkey "Gene"	gene "LOC103910897"	gene_biotype "protein_coding"
LOC110439542	NC_007115.7	cmsearch	gene	51311287	51311450	-	LOC137494207	137494207	U1 spliceosomal RNA	NC_007115.7	51145027	51518485	-	LOC110439542	110439542			description "gastrula zinc finger protein XlCGF7.1-like"	gbkey "Gene"	gene "LOC110439542"	gene_biotype "protein_coding"
LOC110439542	NC_007115.7	cmsearch	gene	51393614	51393777	-	LOC137494479	137494479	U1 spliceosomal RNA	NC_007115.7	51145027	51518485	-	LOC110439542	110439542			description "gastrula zinc finger protein XlCGF7.1-like"	gbkey "Gene"	gene "LOC110439542"	gene_biotype "protein_coding"
LOC110439542	NC_007115.7	cmsearch	gene	51394923	51395086	-	LOC137494481	137494481	U1 spliceosomal RNA	NC_007115.7	51145027	51518485	-	LOC110439542	110439542			description "gastrula zinc finger protein XlCGF7.1-like"	gbkey "Gene"	gene "LOC110439542"	gene_biotype "protein_coding"
LOC137491433	NC_007115.7	cmsearch	gene	41339872	41340036	-	LOC137494390	137494390	U1 spliceosomal RNA	NC_007115.7	41181656	41613773	-	LOC137491433	137491433			description "zinc finger protein 585A-like"	gbkey "Gene"	gene "LOC137491433"	gene_biotype "protein_coding"
LOC137491433	NC_007115.7	cmsearch	gene	41341400	41341563	-	LOC137494392	137494392	U1 spliceosomal RNA	NC_007115.7	41181656	41613773	-	LOC137491433	137491433			description "zinc finger protein 585A-like"	gbkey "Gene"	gene "LOC137491433"	gene_biotype "protein_coding"
LOC137491433	NC_007115.7	cmsearch	gene	41342927	41343090	-	LOC137494393	137494393	U1 spliceosomal RNA	NC_007115.7	41181656	41613773	-	LOC137491433	137491433			description "zinc finger protein 585A-like"	gbkey "Gene"	gene "LOC137491433"	gene_biotype "protein_coding"
LOC137491433	NC_007115.7	cmsearch	gene	41344483	41344646	-	LOC137494457	137494457	U1 spliceosomal RNA	NC_007115.7	41181656	41613773	-	LOC137491433	137491433			description "zinc finger protein 585A-like"	gbkey "Gene"	gene "LOC137491433"	gene_biotype "protein_coding"
LOC137491433	NC_007115.7	cmsearch	gene	41354460	41354623	-	LOC137494255	137494255	U1 spliceosomal RNA	NC_007115.7	41181656	41613773	-	LOC137491433	137491433			description "zinc finger protein 585A-like"	gbkey "Gene"	gene "LOC137491433"	gene_biotype "protein_coding"
LOC137491433	NC_007115.7	cmsearch	gene	41356016	41356179	-	LOC137494256	137494256	U1 spliceosomal RNA	NC_007115.7	41181656	41613773	-	LOC137491433	137491433			description "zinc finger protein 585A-like"	gbkey "Gene"	gene "LOC137491433"	gene_biotype "protein_coding"
LOC137491433	NC_007115.7	cmsearch	gene	41357572	41357735	-	LOC137494257	137494257	U1 spliceosomal RNA	NC_007115.7	41181656	41613773	-	LOC137491433	137491433			description "zinc finger protein 585A-like"	gbkey "Gene"	gene "LOC137491433"	gene_biotype "protein_coding"
LOC137491433	NC_007115.7	cmsearch	gene	41359128	41359291	-	LOC137494258	137494258	U1 spliceosomal RNA	NC_007115.7	41181656	41613773	-	LOC137491433	137491433			description "zinc finger protein 585A-like"	gbkey "Gene"	gene "LOC137491433"	gene_biotype "protein_coding"
LOC137491433	NC_007115.7	cmsearch	gene	41360684	41360847	-	LOC137494259	137494259	U1 spliceosomal RNA	NC_007115.7	41181656	41613773	-	LOC137491433	137491433			description "zinc finger protein 585A-like"	gbkey "Gene"	gene "LOC137491433"	gene_biotype "protein_coding"
si:ch1073-214b20.2	NC_007133.7	cmsearch	gene	34620589	34620751	+	LOC137489057	137489057	U1 spliceosomal RNA	NC_007133.7	34616060	34625328	+	si:ch1073-214b20.2	799838		ZFIN:ZDB-GENE-131121-231	description "si:ch1073-214b20.2"	gbkey "Gene"	gene "si:ch1073-214b20.2"	gene_biotype "protein_coding"
spata6l	NC_007118.7	cmsearch	gene	69490235	69490425	+	LOC137496265	137496265	U2 spliceosomal RNA	NC_007118.7	69478955	69494372	+	spata6l	393384		ZFIN:ZDB-GENE-040426-1369	description "spermatogenesis associated 6-like"	gbkey "Gene"	gene "spata6l"	gene_biotype "protein_coding"	gene_synonym "zgc:64105"
spryd3	NC_007134.7	cmsearch	gene	36509986	36510119	-	LOC137489189	137489189	U4 spliceosomal RNA	NC_007134.7	36497467	36592271	-	spryd3	100005036		ZFIN:ZDB-GENE-070928-22	description "SPRY domain containing 3"	gbkey "Gene"	gene "spryd3"	gene_biotype "protein_coding"	gene_synonym "zgc:171696"

### Sheet: Host gene and snRNA
	# of intron embedded snRNA
ankar	1	LOC137496521
cmasa	1	LOC137494511
esyt1b	1	LOC137496035
gmeb1	1	LOC137488581
LOC103910897	9	LOC137495084	LOC137494994	LOC137494590	LOC137494592	LOC137494758	LOC137494760	LOC137494997	LOC137495072	LOC137495012
LOC110439542	3	LOC137494207	LOC137494479	LOC137494481
LOC137491433	9	LOC137494390	LOC137494392	LOC137494393	LOC137494457	LOC137494255	LOC137494256	LOC137494257	LOC137494258	LOC137494259
si:ch1073-214b20.2	1	LOC137489057
spata6l	1	LOC137496265
spryd3	1	LOC137489189

### Sheet: Sheet5
			%
	No of zebrafish protein coding genes as per NCBI	27158
	No of zebrafish protein-coding genes with intronic snRNA	10	0.0368216
	No of zebrafish protein-coding genes without snoRNA	27148	99.9632

### Sheet: Frequency
1	1	7	70
1	2	0	0
1	3	1	10
1	4	0	0
9	5	0	0
3	6	0	0
9	7	0	0
1	8	0	0
1	9	2	20
1		0
		10
