## Supplemental files: Fig S1-S2, Table S1-S6, Video S1-S2. for "Targeted blocking of gene splicing can dysregulate intron-embedded microRNAs": Table S5.xlsx

### Sheet: host gene with intronic miRNA
	AMCA+ cells Mean count>10; Anbalagan S. et al., Dev Cell 2018
1	ap2m1b
2	ccnk
3	col27a1b
4	copz2
5	cpne5b
6	ctdsp2
7	ctdspla
8	ctdsplb
9	egfl7
10	hnrpkl
11	htr2cl1
12	mcm7
13	myf5
14	pank1a
15	pank1b
16	pank2
17	ptprn2
18	ptprna
19	rcl1
20	ska2
21	slc25a42
22	slit2
23	slit3
24	smc4
25	trpm1b
26	ttc27
27	vps8
28	wdr82
29	wwp2
30	zgc:153372
